# The genetic architecture of leaf vein density traits and its importance for photosynthesis in maize

**DOI:** 10.64898/2026.01.14.699362

**Authors:** José Luis Coyac-Rodríguez, Sergio Pérez-Limón, Elizabeth Hernández-Jaimes, Marcela Hernández-Coronado, Daniel Camo-Escobar, Ana Laura Alonso-Nieves, María de Jesús Ortega-Estrada, Nicole Gómez-Capetillo, Ruairidh James Hay Sawers, Carlos Humberto Ortiz-Ramírez

## Abstract

- Leaf venation density has significantly increased during plant evolution. Higher densities are observed in angiosperms compared to early land plants, and among angiosperms, recently diverged C4 species have the highest values. This has allowed leaves to increase water conductance, transpiration and possibly photosynthesis. Despite its importance, the genetic architecture of this trait is not well characterized and its relationship with photosynthesis has not been clearly established.
- Using native Mexican varieties of maize adapted to a wide range of environmental conditions, we show that vein density is variable and plastic. We leverage this variation to perform correlation analyses with photosynthetic rates and to map genetic regions associated with vein patterning traits using a MAGIC population.
- Our results show that higher vein densities are correlated with higher photosynthetic rates, but only for small intermediate veins. Varieties adapted to drier environments can substantially increase vein density in response to heat, suggesting a role in water use efficiency. We further detected 12 QTLs associated with vein patterning and identified candidate genes related to small intermediate vein development.
- These findings have implications for understanding vein architecture evolution, particularly that of C4 plants, which have significantly higher photosynthetic efficiency and productivity under warm and dry conditions.
