## Supplementary material for "The genetic architecture of leaf vein density traits and its importance for photosynthesis in maize": Table S1

### Sheet: Photosynthesis and vd variables
Table S1. Photosynthesis and vein trait variables for stepwise linear regression.
R2VD_V5	R2VD_V9	dR2VD	R1VD_V5	R1VD_V9	R1_R2_V5	R1_R2_V9	RLVD_V5	RLVD_V9	dR1VD	dR1_R2	dRLVD	A_max_V5	A_max_V9	dAmax
39.0491	62.9414	23.8923	10.8461	9.2731	0.278448	0.148284	3.61536	3.30048	-1.57297	-0.130164	-0.314878	33.7333	41.5867	7.85333
84.0322	80.3508	-3.68131	4.30958	11.5722	0.0512609	0.144268	3.56431	3.63063	7.26262	0.093007	0.0663265	32.76	29.35	-3.41
58.8263	65.645	6.81868	4.04261	10.1014	0.0689227	0.153859	4.04261	3.22771	6.05879	0.0849367	-0.814905	40.0067	34.2133	-5.79333
52.963	66.8951	13.9321	11.8292	9.20968	0.222677	0.138527	3.66459	3.69379	-2.6195	-0.0841508	0.0292048	31.7833	35.67	3.88667
75.1533	76.6435	1.49023	8.0655	10.2129	0.107283	0.135635	4.8393	4.84164	2.14741	0.0283523	0.00234237	39.0067	39.6467	0.64
75.7378	68.2683	-7.4695	6.18568	11.3034	0.0817021	0.165622	4.63926	3.72571	5.11772	0.0839196	-0.913554	38.0767	29.5933	-8.48333
57.9527	74.5101	16.5574	11.4101	10.98	0.196518	0.147931	3.66188	3.70692	-0.430065	-0.0485863	0.0450393	41.9	34.97	-6.93
51.0463	72.1292	21.0829	11.4127	10.3361	0.223938	0.14421	3.80424	3.50479	-1.07657	-0.0797278	-0.29945	35.1267	43.2233	8.09667

### Sheet: Stepwise linear regression res
initial formula	regression type	selection strategy	stepwise metric	included variable	tolerance of multicollinearity	multicollinearity variable	intercept	test ratio	feature ratio
dAmax ~ R2VD_V5 + R2VD_V9 + dR2VD + R1VD_V5 + R1VD_V9 + RLVD_V5 + RLVD_V9 + dR1VD + dR1_R2 + dRLVD + R1_R2_V5 + R1_R2_V9	linear	bidirection	AIC	NULL	1e-07	dR2VD R1VD_V5 dRLVD R1_R2_V5	1	0	1
Best model
dAmax ~ 1 + dR1_R2
Residuals:
Min 1Q Median 3Q Max
-8.8010 -0.7642 0.6708 2.8587 4.4561
Coefficients:
Estimate Std. Error t value Pr(>|t|)
(Intercept) -0.8898 1.6162 -0.551 0.6018
dR1_R2 -56.8224 19.2402 -2.953 0.0255 *
---
Signif. codes: 0 ‘***’ 0.001 ‘**’ 0.01 ‘*’ 0.05 ‘.’ 0.1 ‘ ’ 1
Residual standard error: 4.557 on 6 degrees of freedom
Multiple R-squared: 0.5924,	Adjusted R-squared: 0.5245
F-statistic: 8.722 on 1 and 6 DF, p-value: 0.0255
