## Supplementary material for "The genetic architecture of leaf vein density traits and its importance for photosynthesis in maize": Table S5

### Sheet: Geographic origins and passport
Table S5. Accession information for the NMVs used in this study.
NMV	Group	Parental ID	Accession	GID	Passport url
Palomero Toluqueño	I	PAT	MEXI5	244857	https://purl.org/germplasm/id/da21ef62-6e15-4e93-9617-c0336808e156
Nal-Tel	II	NAL	YUCA7	6477	https://purl.org/germplasm/id/0f131d12-011a-4e78-ad50-9f8a5daa7e81
Reventador	III	REV	NAYA15	243699	https://purl.org/germplasm/id/90aafb8c-4dba-4319-b335-29fb6db51138
Jala	IV	JAL	NAYA6	244869	https://purl.org/germplasm/id/064dc108-43a7-4b5f-8577-d8a4adfed6f8
Zapalote Chico	II	ZAP	OAXA521	261792	https://purl.org/germplasm/id/f08111e7-7dd5-4688-97c5-1db3917c65f7
Gordo	V	GOR	CHIH140	249013	https://purl.org/germplasm/id/8e55691a-f3a1-418e-a6e0-4901db916b8b
Mushito	I	MUS	MICH20	247732	https://purl.org/germplasm/id/42598ee5-1bc4-4147-9fc2-abf57aba3425
Tabloncillo	IV	TAB	JALI43	243544	https://purl.org/germplasm/id/dccb444d-7a32-4cea-9762-80760229a562
Data obtained from Dr. R. Sawers (2021, Personnal Communication), and CIMMYT-Maize Germplasm Bank. b Groups described by Sanchez G. and Goodman (1992); Sanchez G. et al (2000); Goodman and Bird (1977); Bird and Goodman (1977); Rosado Ortega and Villasante Serrano (2021); CIMMYT Germplasm ID. I=Conico; II=Tropicales Precoces; III=Chapalote; IV=Ocho Hileras; V=Sierra de Chihuahua.
